# Literature-scaled immunological gene set annotation using AI-powered immune cell knowledge graph (ICKG)

**DOI:** 10.1101/2025.02.19.639172

**Authors:** Shan He, Yukun Tan, Qing Ye, Matthew Gubin, Hind Rafei, Weiyi Peng, Katayoun Rezvani, Vakul Mohanty, Ken Chen

## Abstract

Large scale application of single-cell and spatial omics in models and patient samples has led to the discovery of many novel gene sets, particularly those from an immunotherapeutic context. However, the biological meaning of those gene sets has been interpreted anecdotally through over-representation analysis against canonical annotation databases of limited complexity, granularity, and accuracy. Rich functional descriptions of individual genes in an immunological context exist in the literature but are not semantically summarized to perform gene set analysis. To overcome this limitation, we constructed immune cell knowledge graphs (ICKGs) by integrating over 24,000 published abstracts from recent literature using large language models (LLMs). ICKGs effectively integrate knowledge across individual, peer-reviewed studies, enabling accurate, verifiable graph-based reasoning. We validated the quality of ICKGs using functional omics data obtained independently from cytokine stimulation, CRISPR gene knock-out, and protein-protein interaction experiments. Using ICKGs, we achieved rich, holistic, and accurate annotation of immunological gene sets, including those that were unannotated by existing approaches and those that are in use for clinical applications. We created an interactive website (https://kchen-lab.github.io/immune-knowledgegraph.github.io/) to perform ICKG-based gene set annotations and visualize the supporting rationale.
