## Supplementary material for "Literature-scaled immunological gene set annotation using AI-powered immune cell knowledge graph (ICKG)": Main Tables

### Sheet: Table1
Training data	# of words	Precision	Recall	F1 Score
Gene name NER
BC2GM	148529	82.85	84.21	83.52
BioNLP13PC*	47896	87.87	90.09	88.97
JNLPBA	118582	70.78	83.07	76.43
Disease name NER
NCBI*	25438	85.23	88.96	87.05
BC5CDR	129562	85	87.07	86.02
Cell type name NER
GENIA*	50031	61.77	73.42	67.09
Pathways/Biomedical phrases NER
GENIA	50031	52.63	60.58	56.33
Rule-based + prompt*	48222	72.81	80.64	76.53

### Sheet: Table2
	Precision	Recall	F1 Score
Gene-Gene relationship extraction
T	0.8308	0.9516	0.887
B	0.8565	0.9343	0.894
Macrophage	0.8057	0.9036	0.8519
NK	0.8447	96.80%	90.22%
Gene-Cell type relationship extraction
T	0.7718	0.7543	0.7629
B	0.8108	0.8677	0.8383
Macrophage	0.8267	0.8426	0.8346
NK	0.8766	0.8279	0.8516

### Sheet: Table3
Cell types	# of nodes	# of edges	# of genes	# of diseases	# of cell types	# of pathways	# of others
NK	6001	24901(total)	1608	330	1128	1083	1852
		17729 (activate)
		7172 (inhibit)
T	11981	52454	3268	721	1925	2445	3622
		38214 (activate)
		14240 (inhibit)
B	4810	16722	1368	439	827	904	1272
		13022 (activate)
		3700 (inhibit)
Macrophages	7763	21624	1925	480	1051	1517	2790
		16061 (activate)
		5563 (inhibit)
